# High-throughput profiling of drug interactions in Gram-positive bacteria

**DOI:** 10.1101/2022.12.23.521747

**Authors:** Elisabetta Cacace, Vladislav Kim, Michael Knopp, Manuela Tietgen, Amber Brauer-Nikonow, Kemal Inecik, André Mateus, Alessio Milanese, Marita Torrissen Mårli, Karin Mitosch, Joel Selkrig, Ana Rita Brochado, Oscar P. Kuipers, Morten Kjos, Georg Zeller, Mikhail M. Savitski, Stephan Göttig, Wolfgang Huber, Athanasios Typas

## Abstract

Drug combinations present a powerful strategy to tackle antimicrobial resistance, but have not been systematically tested in many bacterial species. Here, we used an automated high-throughput setup to profile ∼ 8000 combinations between 65 antibacterial drugs in three Gram-positive species: the model species, *Bacillus subtilis* and two prominent pathogens, *Staphylococcus aureus* and *Streptococcus pneumoniae*. Thereby, we recapitulate previously known drug interactions, but also identify ten times more interactions than previously reported in the pathogen *S. aureus*, including two synergies that were also effective in multi-drug resistant clinical *S. aureus* isolates *in vitro* and *in vivo*. Interactions were largely species-specific and mostly synergistic for drugs targeting the same cellular process, as observed also for Gram-negative species^1^. Yet, the dominating synergies are clearly distinct between Gram-negative and Gram-positive species, and are driven by different bottlenecks in drug uptake and vulnerabilities of their cell surface structures. To further explore interactions of commonly prescribed non-antibiotic drugs with antibiotics, we tested 2728 of such combinations in *S. aureus*, detecting a plethora of unexpected antagonisms that could compromise the efficacy of antimicrobial treatments in the age of polypharmacy. We uncovered even more synergies than antagonisms, some of which we could demonstrate as effective combinations in vivo against multi-drug resistant clinical isolates. Among them, we showed that the antiaggregant ticagrelor interferes with purine metabolism and changes the surface charge of *S. aureus,* leading to strong synergies with cationic antibiotics. Overall, this exemplifies the untapped potential of approved non-antibacterial drugs to be repurposed as antibiotic adjuvants. All data can be browsed through an interactive interface (https://apps.embl.de/combact/).
