## Supplementary Table 1 for "High-throughput profiling of drug interactions in Gram-positive bacteria"

### Sheet: Sheet1
Strains used in this study, including the MRSA clinical isolates selected for the in vivo validation of novel synergies.
Resistance profile, specimen origin, genetic characterization and epidemiology of the isolates are shown.
Strain number	Genotype	Name used	NCBI RefSeq, GenBank identifier or reference
NT18009	B. subtilis 168	B. subtilis	NCBI RefSeq: NC_000964.3
NT18025	S. aureus Newman	S. aureus Newman	NCBI RefSeq: NC_009641.1
NT18026	S. aureus DSM 20231	S. aureus DSM 20231	GenBank: CP011526.1
NT18027	S. pneumoniae D39V	S. pneumoniae	GenBank: CP027540.1
NT 15006	BW25113	E. coli wt	GCF_000750555.1
NT 15053	BW25113 lptD4213::Kan	E. coli lptD4213	PMID: 15851036
MM76	S. aureus Newman, Pspac-dcas9, P3-sgRNA(control)	control	This work
MK1882	S. aureus Newman, Pspac-dcas9, P3-sgRNA(dltA)	dltABCD	This work
MK1881	S. aureus Newman, Pspac-dcas9, P3-sgRNA(tagG)	tagG	This work
MRSA clinical isolates
SG no.	Species	Resistance	Specimen	spa type	Sequence type	Clonal complex	Epidemiology
3434	S. aureus	MRSA	nose	t127	ST1	CC1	CA-/LA-MRSA
2524	S. aureus	MRSA	wound	t003	ST5, ST231	CC5	HA-/CA-MRSA
4885	S. aureus	MRSA	blood	t359	ST80	CC80	CA-MRSA
5438	S. aureus	MRSA, Tigecycline-R	nose	t003	ST5, ST231	CC5	HA-/CA-MRSA
2628	S. aureus	MRSA, Linezolid-R	throat	t011	ST398	CC398	LA-MRSA
spa: staphylococcal protein A; ST: sequence type; CC: clonal complex; CA-: community-associated; LA: livestock-associated; HA: hospital-acquired; MRSA: methicillin-resistant S. aureus

### Sheet: Sheet2
Drugs used in this study, their chemical class, targeted cellular process, measured MIC and highest concentration used in the screen for all strains tested. ​​
Drug	Code	Subclass	Class	Targeted process/indication	MIC B. subtilis (µg/ml)	Highest concentration in screen for B. subtilis (µg/ml)	MIC S. aureus Newman (µg/ml)	Highest concentration in screen for S. aureus Newman (µg/ml)	MIC S. aureus DSM 20231 (µg/ml)	Highest concentration in screen for S. aureus DSM 20231 (µg/ml)	MIC S. pneumoniae (µg/ml)	Highest concentration in screen for S. pneumoniae (µg/ml)	Tested in Gram-negative bacteria (Brochado et al 2018)	Supplier	Solvent	Stock concentration (mg/ml)
Acetylsalicylic acid	ASA	anti-inflammatory	non-antibiotic	non-antibiotic	1000	1000	1000	1000	1000	1000	1000	1000	yes	Sigma-Aldrich	Ethanol	50
ADEP4	ADEP	ClpP regulator	protein degradation	protein degradation	not tested	not tested	1.5	1	1.5	1	not tested	not tested	no	courtesy of Heike Brötz-Oesterhelt	DMSO	1
Amoxicillin	AMX	beta-lactam	beta-lactams	cell wall	0.556	0.5	0.278	0.25	0.556	0.5	0.007	0.006	yes	Sigma-Aldrich	water	1
Auranofin	AUR	anti-inflammatory	non-antibiotic	non-antibiotic	0.278	0.25	0.5	0.25	0.5	0.25	5	4	yes	Sigma-Aldrich	DMSO	1
Azithromycin	AZM	macrolide	macrolides and ketolides	protein synthesis	1.2	1	0.556	0.5	0.556	0.5	1	1	yes	Sigma-Aldrich	DMSO	1
Bacitracin	BAC	polycyclic peptide	other cell wall	cell wall	180	150	80	75	80	75	0.125	0.125	yes	Sigma-Aldrich	water	30
Benzalkonium	BZK	detergent	membrane	membrane	2.778	2.5	1.5	1.25	1.5	1.25	2.222	2	yes	Sigma-Aldrich	water	10
CCCP	CCCP	PMF	oxidative stress/PMF	oxidative stress/PMF	2.556	2.3	6	5	6	5	4.5	4	yes	Sigma-Aldrich	DMSO	5
Cefepime	FEP	beta-lactam	beta-lactams	cell wall	0.278	0.25	0.556	0.5	0.556	0.5	0.031	0.028	no	MedChemExpress	water	0.25
Cefotaxime	CTX	beta-lactam	beta-lactams	cell wall	2.222	2	2.778	2.5	0.173	0.156	0.008	0.007	yes	Sigma-Aldrich	water	1
Cefuroxime	CXA	beta-lactam	beta-lactams	cell wall	6	6.25	0.25	0.2	0.25	0.2	0.25	0.25	no	Sigma-Aldrich	water	5
Cephalexin	LEX	beta-lactam	beta-lactams	cell wall	0.556	0.5	4	2	4	2	0.5	0.5	yes	Sigma-Aldrich	ammonium hydroxide 1 M	10
Chloramphenicol	CHL	amphenicol	other protein synthesis	protein synthesis	2	2	3.5	3	3.5	3	1.5	1.5	yes	Sigma-Aldrich	ethanol	20
Chlortetracycline	CTC	tetracycline	tetracyclines	protein synthesis	0.25	0.25	0.15	0.15	0.15	0.15	0.056	0.05	no	Sigma-Aldrich	water	3.38
Ciprofloxacin	CIP	fluoroquinolone	fluoroquinolones	DNA	0.211	0.19	0.1	0.05	0.053	0.048	1.5	1.5	yes	Sigma-Aldrich	HCl 0.6 mM	1
Clarithromycin	CLR	macrolide	macrolides and ketolides	protein synthesis	0.05	0.039	0.167	0.15	0.167	0.15	0.6	0.5	yes	Sigma-Aldrich	methanol	5
Clavulanic acid	CLA	beta-lactamase inhibitor	beta-lactams	cell wall	0.26	0.234	0.5	0.5	0.5	0.5	0.3	0.28	no	Sigma-Aldrich	water	2
Clindamycin	CLI	lincosamide	lincosamides	protein synthesis	6	6	0.125	0.125	0.125	0.125	2.5	2	yes	Sigma-Aldrich	water	1
Coamoxiclav	AMXCLA	combination	beta-lactams	cell wall	0.04	0.02	0.25	0.125	0.25	0.125	not tested	not tested	no	see amoxicillin and clavulanic acid
Cotrimoxazole	SMXTMP	combination	folate biosynthesis	DNA	4	2	not tested	not tested	6	4	not tested	not tested	no	see sulfamethoxazole and trimethoprim
Cycloserine D	DCS	D-Ala analogue	other cell wall	cell wall	0.5	0.5	1.5	1.5	1.5	1.5	9	8	yes	Sigma-Aldrich	water	10
Daptomycin	DAP	lipopeptide	glycopeptides and lipopeptides	cell wall	0.5	0.5	1	0.5	2	2	4	4	yes	Sigma-Aldrich	DMSO	1
Doxorubicin	DXR	antineoplastic	non-antibiotic	non-antibiotic	2.778	2.5	2.778	2.5	2.778	2.5	1.2	1	yes	Sigma-Aldrich	water	1
Doxycycline	DOX	tetracycline	tetracyclines	protein synthesis	0.089	0.08	0.25	0.25	0.034	0.031	0.017	0.016	yes	Sigma-Aldrich	water	0.5
EGCG	EGCG	fatty-acid biosynthesis inhibitor	membrane	membrane	30	25	50	50	50	50	50	50	yes	Sigma-Aldrich	DMSO	4.5
Erythromycin	ERI	macrolide	macrolides and ketolides	protein synthesis	0.278	0.25	0.5	0.5	0.5	0.5	0.1	0.09	yes	Sigma-Aldrich	ethanol	10
Fosfomycin	FOF	PEP-analogue	other cell wall	cell wall	6.942	6.248	3.5	3.124	3.5	3.124	6	5	yes	Sigma-Aldrich	water	10
Fusidic acid	FUS	steroid	other protein synthesis	protein synthesis	0.5	0.25	0.139	0.125	0.871	0.784	1.5	1.5	yes	Sigma-Aldrich	water	10
Gentamicin	GEN	aminoglycoside	aminoglycosides	protein synthesis	0.5	0.25	2	2	2	2	9	8	yes	Sigma-Aldrich	water	40
Imipenem	IPM	carbapenem	beta-lactams	cell wall	0.25	0.25	0.5	0.5	0.5	0.5	0.029	0.026	yes	Sigma-Aldrich	water	1
Levofloxacin	LCX	fluoroquinolone	fluoroquinolones	DNA	0.125	0.125	0.15	0.15	0.15	0.15	0.7	0.69	yes	Sigma-Aldrich	methanol	0.5
Lincomycin	LIN	lincosamide	lincosamides	protein synthesis	0.5	0.4	0.4	0.4	0.4	0.4	1	0.86	no	Sigma-Aldrich	water	10
Linezolid	LZD	oxazolidinone	oxazolidinones	protein synthesis	0.556	0.5	1	1	1	1	0.5	0.42	yes	Sigma-Aldrich	DMSO	1
Loperamide	LOP	anti-diarrhoeal	non-antibiotic	non-antibiotic	120	100	120	100	120	100	75	68.57	yes	Sigma-Aldrich	methanol	10
Metronidazole	MTR	nitroimidazole	DNA/oxidative stress	DNA	2.778	2.5	3	2.5	3	2.5	5	4.29	yes	Sigma-Aldrich	DMSO	5
Miconazole	MCZ	antifungal	non-antibiotic	non-antibiotic	6	5	3	5	5	5	5	4.29	no	Sigma-Aldrich	DMSO	5
Mitomycin C	MMC	antineoplastic	non-antibiotic	non-antibiotic	0.139	0.125	0.069	0.063	0.069	0.063	0.005	0.004	yes	Sigma-Aldrich	water	1
Moxifloxacin	MXF	fluoroquinolone	fluoroquinolones	DNA	8.889	8	0.033	0.03	0.033	0.03	0.022	0.02	yes	Sigma-Aldrich	water	10
Nisin	NSN	polycyclic peptide	other cell wall	cell wall	6	6	6.4	6.4	6.4	6.4	1.9	1.71	yes	courtesy of Oscar Kuipers	acetic acid 0.05%	5
Nitrofurantoin	NIT	nitrofuran	DNA/oxidative stress	DNA	16	16	8.889	8	8.889	8	5.711	5.14	yes	Sigma-Aldrich	DMSO	5
Novobiocin	NVB	coumarin	other DNA	DNA	0.056	0.05	0.05	0.05	0.05	0.05	1.389	1.25	yes	Sigma-Aldrich	water	10
Oritavancin	ORI	glycopeptide	glycopeptides and lipopeptides	cell wall	0.556	0.5	4.5	4	4.5	4	0.069	0.062	no	Sigma-Aldrich	DMSO	2
Oxacillin	OXA	beta-lactam	beta-lactams	cell wall	0.009	0.008	0.069	0.063	0.069	0.063	0.044	0.04	yes	Sigma-Aldrich	water	10
Paraquat	PQ	oxidative stress	oxidative stress/PMF	oxidative stress/PMF	6	5	5.5	5	5.5	5	6.667	6	yes	Sigma-Aldrich	water	0.65
Penicillin G	PEN	beta-lactam	beta-lactams	cell wall	0.087	0.078	0.087	0.078	0.087	0.078	0.016	0.014	yes	Sigma-Aldrich	water	5
Phleomycin	PLM	glycopeptide	DNA/oxidative stress	DNA	3.333	3	5.6	5	5.6	5	6.344	5.71	yes	Sigma-Aldrich	water	1
Pristinamycin	PRI	streptogramin	streptogramins	protein synthesis	0.278	0.25	0.278	0.25	0.278	0.25	2.222	2	no	AdooQ	DMSO	5
Procaine	PRC	anaesthetics	non-antibiotic	non-antibiotic	342	342	342	342	342	342	342	342	yes	Sigma-Aldrich	water	436
Pseudomonic acid	MUP	tRNA analogue	other protein synthesis	protein synthesis	0.005	0.005	0.005	0.005	0.005	0.005	0.12	0.12	yes	AG Scientific	DMSO	5
Puromycin	PUR	aminonucleoside	other protein synthesis	protein synthesis	1.8	1.56	1.8	1.56	1.8	1.56	4.444	4	yes	Sigma-Aldrich	water	5
Pyocyanin	PYO	phenazine	oxidative stress/PMF	oxidative stress/PMF	7	5	5	5	5	5	1.444	1.3	yes	Cayman	DMSO	5
Rifampicin	RIF	RNA polymerase inhibitor	other DNA	DNA	0.069	0.062	0.022	0.02	0.018	0.016	0.222	0.2	yes	Sigma-Aldrich	methanol	4.4
Spectinomycin	SPT	aminocyclitol	aminoglycosides	protein synthesis	8	8	16	16	16	16	16	16	yes	Sigma-Aldrich	water	50
Streptomycin	STR	aminoglycoside	aminoglycosides	protein synthesis	8	8	8	8	8	8	8	8	no	Sigma-Aldrich	water	15
Streptozotocin	STZ	antineoplastic	non-antibiotic	non-antibiotic	0.7	0.6	0.8	0.6	0.8	0.6	5.5	4.8	yes	SCBT	water	5
Sulfamethoxazol	SMX	sulfonamide	folate biosynthesis	DNA	not tested	4	not tested	4	not tested	4	not tested	4	no	Sigma-Aldrich	DMSO	2
Tedizolid	TZD	oxazolidinone	oxazolidinones	protein synthesis	0.139	0.125	0.3	0.25	0.3	0.25	0.139	0.125	no	AdooQ	DMSO	0.16
Teicoplanin	TEC	glycopeptide	glycopeptides and lipopeptides	cell wall	0.09	0.078	0.7	0.625	0.7	0.625	0.35	0.3	yes	Sigma-Aldrich	water	10
Telithromycin	TEL	ketolide	macrolides and ketolides	protein synthesis	0.139	0.125	0.15	0.125	0.15	0.125	0.04	0.04	no	MedChemExpress	DMSO	2
Tigecycline	TGC	tetracycline	tetracyclines	protein synthesis	0.173	0.156	0.18	0.156	0.18	0.156	3	2.6	yes	Sigma-Aldrich	DMSO	1
Triclosan	TRI	fatty acid biosynthesis	membrane	membrane	3	2	0.25	0.25	0.08	0.062	9	8	yes	Sigma-Aldrich	DMSO	40
Trimethoprim	TMP	folic acid biosynthesis	folate biosynthesis	DNA	2.5	2	0.5	0.5	0.5	0.5	2	2	yes	Sigma-Aldrich	DMSO	2
U1	U1	ClpP inhibitor	protein degradation	protein degradation	7	7	7	7	7	7	7.5	7	no	courtesy of Stephan Sieber	DMSO	100 mM
Vancomycin	VAN	glycopeptide	glycopeptides and lipopeptides	cell wall	0.5	0.375	1	0.75	1	0.75	0.3	0.25	no	Selleck Chemicals	water	10
Virginiamycin M1	VIR	streptogramin	streptogramins	protein synthesis	0.5	0.25	0.25	0.25	0.25	0.25	2	2	no	Sigma-Aldrich	methanol	5
