## Supplementary Table 3 for "High-throughput profiling of drug interactions in Gram-positive bacteria"

### Sheet: Sheet1
All interactions conserved across the Gram-positive/negative divide, their type in the screen and upon benchmarking and their annotation as true/false positive/negatives.
Combination	Type	Gram-positive strains	Gram-negative strains
Acetylsalicylicacid_Cefotaxime	antagonism	B.subtilis&S.pneumoniae	E.coli&P.aeruginosa
Acetylsalicylicacid_Ciprofloxacin	antagonism	S.aureus Newman&S.aureus DSM20231&S.pneumoniae	E.coli&P.aeruginosa
Acetylsalicylicacid_Clarithromycin	antagonism	S.aureus Newman&S.aureus DSM20231&B.subtilis	E.coli&P.aeruginosa
Acetylsalicylicacid_CycloserineD	synergy	S.aureus Newman	E.coli&S.Typhimurium
Acetylsalicylicacid_Erythromycin	antagonism	S.aureus Newman&S.aureus DSM20231&B.subtilis	E.coli
Acetylsalicylicacid_Fosfomycin	synergy	B.subtilis	E.coli&P.aeruginosa
Acetylsalicylicacid_Levofloxacin	antagonism	S.pneumoniae	E.coli&S.Typhimurium
Acetylsalicylicacid_Nitrofurantoin	synergy	S.aureus Newman&S.aureus DSM20231	P.aeruginosa
Acetylsalicylicacid_Pseudomonic acid	synergy	B.subtilis	S.Typhimurium
Amoxicillin_Doxycycline	antagonism	B.subtilis&S.pneumoniae	E.coli
Amoxicillin_Fosfomycin	synergy	S.aureus DSM20231&S.pneumoniae	E.coli&S.Typhimurium
Azithromycin_Benzalkonium	antagonism	S.aureus Newman&S.aureus DSM20231	P.aeruginosa
Azithromycin_Ciprofloxacin	antagonism	S.aureus Newman&S.aureus DSM20231&B.subtilis	P.aeruginosa
Azithromycin_Doxycycline	synergy	S.aureus Newman&S.aureus DSM20231&B.subtilis&S.pneumoniae	E.coli&S.Typhimurium
Azithromycin_Fusidic acid	synergy	B.subtilis	S.Typhimurium
Azithromycin_Trimethoprim	antagonism	S.aureus Newman&S.aureus DSM20231	E.coli&S.Typhimurium
Bacitracin_Benzalkonium	antagonism	S.aureus Newman	E.coli&S.Typhimurium&P.aeruginosa conflict
Bacitracin_Benzalkonium	synergy	S.aureus DSM20231&B.subtilis	E.coli&S.Typhimurium&P.aeruginosa conflict
Bacitracin_Cefotaxime	synergy	B.subtilis	E.coli
Bacitracin_Ciprofloxacin	synergy	S.pneumoniae	E.coli
Bacitracin_Gentamicin	synergy	B.subtilis&S.pneumoniae	P.aeruginosa
Bacitracin_Imipenem	synergy	B.subtilis	E.coli&S.Typhimurium
Bacitracin_PenicillinG	synergy	B.subtilis	S.Typhimurium
Benzalkonium_CCCP	synergy	S.aureus DSM20231	E.coli&S.Typhimurium&P.aeruginosa
Benzalkonium_Ciprofloxacin	antagonism	S.pneumoniae	E.coli&S.Typhimurium&P.aeruginosa
Benzalkonium_Clarithromycin	antagonism	S.aureus Newman&S.aureus DSM20231	E.coli&P.aeruginosa
Benzalkonium_EGCG	antagonism	S.pneumoniae	E.coli&S.Typhimurium&P.aeruginosa conflict
Benzalkonium_Erythromycin	antagonism	S.aureus Newman&S.aureus DSM20231	P.aeruginosa
Benzalkonium_Fosfomycin	antagonism	S.aureus Newman	E.coli
Benzalkonium_Levofloxacin	antagonism	S.pneumoniae	P.aeruginosa
Benzalkonium_Linezolid	antagonism	S.aureus Newman&S.aureus DSM20231	P.aeruginosa
Benzalkonium_Loperamide	synergy	S.aureus Newman&S.aureus DSM20231	E.coli&P.aeruginosa
Benzalkonium_Novobiocin	synergy	B.subtilis&S.pneumoniae	E.coli&S.Typhimurium conflict
Benzalkonium_Procaine	synergy	B.subtilis	E.coli&P.aeruginosa
Benzalkonium_Streptozotocin	antagonism	S.aureus Newman&S.aureus DSM20231	P.aeruginosa
Benzalkonium_Trimethoprim	antagonism	S.aureus DSM20231&B.subtilis&S.pneumoniae	E.coli
CCCP_Fusidic acid	synergy	B.subtilis	E.coli&S.Typhimurium
CCCP_Loperamide	synergy	S.pneumoniae	E.coli&P.aeruginosa
CCCP_Pseudomonic acid	synergy	B.subtilis	S.Typhimurium
Cefotaxime_Ciprofloxacin	synergy	B.subtilis	P.aeruginosa
Cefotaxime_Doxycycline	antagonism	S.aureus DSM20231	E.coli
Cefotaxime_MitomycinC	antagonism	S.pneumoniae	E.coli
Cefotaxime_Trimethoprim	antagonism	S.pneumoniae	E.coli
Chloramphenicol_Ciprofloxacin	antagonism	S.aureus Newman&B.subtilis	S.Typhimurium&P.aeruginosa
Chloramphenicol_Fusidic acid	synergy	S.pneumoniae	E.coli
Chloramphenicol_Imipenem	antagonism	B.subtilis	E.coli
Chloramphenicol_Levofloxacin	antagonism	S.aureus Newman&S.aureus DSM20231	S.Typhimurium
Chloramphenicol_Moxifloxacin	antagonism	S.aureus Newman&S.aureus DSM20231	S.Typhimurium
Chloramphenicol_Nitrofurantoin	synergy	S.pneumoniae	E.coli&P.aeruginosa conflict
Chloramphenicol_Trimethoprim	antagonism	S.aureus Newman&S.aureus DSM20231	E.coli&S.Typhimurium
Ciprofloxacin_Clarithromycin	antagonism	S.aureus DSM20231&B.subtilis	S.Typhimurium
Ciprofloxacin_Doxycycline	antagonism	B.subtilis	E.coli&S.Typhimurium&P.aeruginosa
Ciprofloxacin_EGCG	antagonism	B.subtilis	S.Typhimurium&P.aeruginosa
Ciprofloxacin_Fosfomycin	synergy	B.subtilis	E.coli&P.aeruginosa conflict
Ciprofloxacin_Fusidic acid	antagonism	B.subtilis	S.Typhimurium
Ciprofloxacin_Levofloxacin	synergy	S.aureus Newman&S.aureus DSM20231&S.pneumoniae	E.coli&S.Typhimurium&P.aeruginosa
Ciprofloxacin_Moxifloxacin	synergy	S.aureus Newman&S.aureus DSM20231	E.coli&P.aeruginosa
Ciprofloxacin_Streptozotocin	synergy	S.aureus Newman	S.Typhimurium
Ciprofloxacin_Trimethoprim	antagonism	B.subtilis	E.coli
Clarithromycin_Doxycycline	synergy	S.aureus Newman&S.aureus DSM20231&B.subtilis&S.pneumoniae	E.coli
Clarithromycin_Fosfomycin	synergy	S.aureus Newman&S.aureus DSM20231	E.coli&P.aeruginosa conflict
Clarithromycin_Gentamicin	antagonism	S.aureus Newman&S.aureus DSM20231	E.coli
Clarithromycin_Moxifloxacin	antagonism	S.aureus Newman&S.aureus DSM20231	S.Typhimurium
Clarithromycin_Nitrofurantoin	synergy	S.aureus Newman	E.coli
Clindamycin_Erythromycin	antagonism	S.pneumoniae	S.Typhimurium
Clindamycin_Trimethoprim	synergy	B.subtilis	E.coli
CycloserineD_Doxycycline	antagonism	S.pneumoniae	S.Typhimurium
CycloserineD_Imipenem	synergy	S.pneumoniae	S.Typhimurium
Doxorubicin_MitomycinC	synergy	B.subtilis	E.coli&S.Typhimurium&P.aeruginosa
Doxycycline_Erythromycin	synergy	B.subtilis&S.pneumoniae	E.coli
Doxycycline_Fosfomycin	antagonism	B.subtilis	E.coli&S.Typhimurium
Doxycycline_Gentamicin	antagonism	B.subtilis	P.aeruginosa
Doxycycline_Imipenem	antagonism	B.subtilis	E.coli&S.Typhimurium
Doxycycline_Loperamide	synergy	B.subtilis	E.coli&P.aeruginosa
Doxycycline_Phleomycin	antagonism	B.subtilis	E.coli&S.Typhimurium
Doxycycline_Pyocyanin	antagonism	S.pneumoniae	E.coli&S.Typhimurium
Doxycycline_Rifampicin	synergy	B.subtilis	E.coli&S.Typhimurium
Doxycycline_Trimethoprim	antagonism	S.aureus DSM20231	E.coli&S.Typhimurium
EGCG_Fosfomycin	antagonism	S.aureus Newman&B.subtilis	S.Typhimurium
EGCG_Fusidic acid	synergy	S.pneumoniae	P.aeruginosa
EGCG_Moxifloxacin	antagonism	S.aureus Newman	E.coli&S.Typhimurium
EGCG_Phleomycin	antagonism	S.aureus Newman&S.aureus DSM20231&B.subtilis	E.coli&S.Typhimurium
EGCG_Pyocyanin	synergy	S.aureus Newman&S.aureus DSM20231	S.Typhimurium
Erythromycin_Loperamide	antagonism	S.pneumoniae	E.coli&S.Typhimurium conflict
Fosfomycin_Novobiocin	antagonism	S.aureus DSM20231	E.coli&S.Typhimurium&P.aeruginosa conflict
Fosfomycin_Oxacillin	synergy	S.pneumoniae	S.Typhimurium
Fosfomycin_PenicillinG	synergy	S.aureus DSM20231	E.coli&S.Typhimurium
Fosfomycin_Trimethoprim	antagonism	S.pneumoniae	E.coli
Fusidic acid_Nitrofurantoin	synergy	S.pneumoniae	E.coli
Fusidic acid_Puromycin	synergy	S.pneumoniae	E.coli
Fusidic acid_Trimethoprim	antagonism	B.subtilis	E.coli
Gentamicin_Puromycin	synergy	B.subtilis	E.coli
Gentamicin_Pyocyanin	antagonism	S.aureus Newman	E.coli&S.Typhimurium
Gentamicin_Rifampicin	antagonism	B.subtilis	E.coli
Imipenem_Pseudomonic acid	antagonism	B.subtilis	E.coli
Levofloxacin_Procaine	synergy	S.aureus DSM20231	P.aeruginosa
Levofloxacin_Streptozotocin	synergy	S.aureus Newman	S.Typhimurium&P.aeruginosa conflict
Loperamide_MitomycinC	antagonism	S.aureus DSM20231	S.Typhimurium&P.aeruginosa conflict
Loperamide_Phleomycin	antagonism	S.aureus Newman&S.aureus DSM20231	P.aeruginosa
MitomycinC_Nitrofurantoin	synergy	S.pneumoniae	S.Typhimurium
MitomycinC_Novobiocin	synergy	S.aureus Newman&B.subtilis	E.coli&S.Typhimurium&P.aeruginosa
MitomycinC_Rifampicin	antagonism	B.subtilis	E.coli&S.Typhimurium&P.aeruginosa conflict
Nitrofurantoin_Pyocyanin	synergy	S.pneumoniae	E.coli&S.Typhimurium
Nitrofurantoin_Rifampicin	synergy	S.pneumoniae	P.aeruginosa
Novobiocin_Pseudomonic acid	antagonism	S.pneumoniae	E.coli
Novobiocin_Rifampicin	antagonism	S.pneumoniae	E.coli
Novobiocin_Streptozotocin	antagonism	S.aureus DSM20231	E.coli
Novobiocin_Trimethoprim	antagonism	B.subtilis	E.coli
Oxacillin_PenicillinG	synergy	S.pneumoniae	E.coli&P.aeruginosa
Paraquat_Phleomycin	antagonism	S.aureus Newman&B.subtilis	S.Typhimurium
Paraquat_Puromycin	antagonism	S.pneumoniae	E.coli&S.Typhimurium
PenicillinG_Pyocyanin	antagonism	S.pneumoniae	S.Typhimurium
Phleomycin_Pyocyanin	antagonism	S.aureus Newman&S.aureus DSM20231&B.subtilis	E.coli&S.Typhimurium
Puromycin_Pyocyanin	antagonism	S.aureus Newman	E.coli&S.Typhimurium
Puromycin_Trimethoprim	antagonism	S.aureus Newman&S.aureus DSM20231	E.coli&S.Typhimurium
Pyocyanin_Trimethoprim	antagonism	S.aureus Newman&S.aureus DSM20231	E.coli&S.Typhimurium
Streptozotocin_Trimethoprim	synergy	S.aureus Newman&S.aureus DSM20231	S.Typhimurium
Tigecycline_Trimethoprim	synergy	S.pneumoniae	E.coli
