## Supplementary Table 5 for "High-throughput profiling of drug interactions in Gram-positive bacteria"

### Sheet: Sheet1
Number of PBPs (considering only PBPs involved in cell-wall biosynthesis and division) and of synergies between beta-lactams for each strain tested in this study and in Brochado et al., 2018.
species	strain	type	Synergy count	Possible beta-lactam/beta-lactam combinations	Synergy rate	Number of PBPs	Gram-positive or -negative
S. aureus	S. aureus DSM20231	synergy	0	21	0	4	Gram-positive
S. aureus	S.aureus Newman	synergy	0	21	0	4	Gram-positive
B. subtilis	B. subtilis	synergy	3	28	0.107143	10	Gram-positive
E. coli	ECBW	synergy	19	45	0.422222	12	Gram-negative
E. coli	ECiAi1	synergy	28	45	0.622222	12	Gram-negative
P. aeruginosa	PA14	synergy	2	45	0.0444444	8	Gram-negative
P. aeruginosa	PAO1	antagonism	5	45	0.111111	8	Gram-negative
P. aeruginosa	PAO1	synergy	3	45	0.0666667	8	Gram-negative
S. aureus	S.aureus DSM20231	antagonism	1	28	0.0357143	4	Gram-positive
S. aureus	S.aureus Newman	antagonism	2	28	0.0714286	4	Gram-positive
S. pneumoniae	S. pneumoniae	synergy	4	28	0.142857	6	Gram-positive
S. typhimurium	ST14028	synergy	13	45	0.288889	15	Gram-negative
S. typhimurium	STLT2	antagonism	1	45	0.0222222	15	Gram-negative
S. typhimurium	STLT2	synergy	13	45	0.288889	15	Gram-negative

### Sheet: Sheet2
Beta-lactams tested in Gram-positive and -negative species (Brochado 2018) (note: this table excludes carbapenems tested)
Drug	Category	Gram-positive species tested	Gram-negative species tested
Amoxicillin	group 3a penicillin	S. aureus; B. subtilis; S.pneumoniae	E.coli; S. Typhimurium; P. aeruginosa
Aztreonam	monobactam	none	E.coli; S. Typhimurium; P. aeruginosa
Cefaclor	second-generation cephalosporin	none	E.coli; S. Typhimurium; P. aeruginosa
Cefepime	fourth-generation cephalosporin	S. aureus; B. subtilis; S.pneumoniae	none
Cefotaxime	third-generation cephalosporin	S. aureus; B. subtilis; S.pneumoniae	E.coli; S. Typhimurium; P. aeruginosa
Cefsulodin	second-generation cephalosporin	none	E.coli; S. Typhimurium; P. aeruginosa
Cefuroxime	second-generation cephalosporin	S. aureus; B. subtilis; S.pneumoniae	none
Cephalexin	first-generation cephalosporin	S. aureus; B. subtilis; S.pneumoniae	E.coli; S. Typhimurium; P. aeruginosa
Clavulanic acid	beta-lactamase inhibitor	S. aureus; B. subtilis; S.pneumoniae	none
Coamoxiclav	group 3a penicillin+beta-lactamase inhibitor	S. aureus; B. subtilis	none
Mecillinam	group 4 penicillin	none	E.coli; S. Typhimurium; P. aeruginosa
Oxacillin	group 2 penicillin	S. aureus; B. subtilis; S.pneumoniae	E.coli; S. Typhimurium; P. aeruginosa
Penicillin G	group 1 penicillin	S. aureus; B. subtilis; S.pneumoniae	E.coli; S. Typhimurium; P. aeruginosa
Piperacillin	group 3b penicillin	none	E.coli; S. Typhimurium; P. aeruginosa
